# Comparative studies of transmission mode and localisation patterns of common RNA viruses in Queensland fruit fly (*Bactrocera tryoni*) reveal most are vertically transmitted

**DOI:** 10.64898/2026.03.20.713308

**Authors:** Farzad Bidari, Jennifer L. Morrow, Sanjay Kumar Pradhan, Markus Riegler

## Abstract

RNA viruses are common in tephritid fruit flies including the Queensland fruit fly, Australia’s most significant horticultural pest. For many their transmission, tissue tropism and load across host development remain unexplored. Yet these factors are important for host biology, ecology and pest management. We investigated Bactrocera tryoni orbivirus (OV), Bactrocera tryoni xinmovirus (XV), Bactrocera tryoni toti-like virus (TLV) and Bactrocera tryoni iflavirus species 2 (IVsp.2) that commonly coinfect *B. tryoni* laboratory populations. OV and XV transmission was vertical within and on eggs, while TLV transmission was vertical within eggs. IVsp.2 was not detected in eggs but was present in adults; however, IVsp.2 was horizontally transmitted, with viral load increasing with cohabitation time with infected flies. Horizontal transmission was not observed for the other viruses. OV had a similar load across all tissues, while XV was consistently more abundant in ovaries. TLV had a high viral load in the brain whereas IVsp.2 was abundant in the thorax, foregut and midgut. Besides differences in eggs, the viruses were detected in all other developmental stages, but viral load patterns differed: viral load remained constant for TLV, fluctuated for OV and XV, and was low in pre-adult stages and high in adults for IVsp.2. Our findings demonstrate distinct transmission strategies and tissue tropism among the viruses, providing new insights into their epidemiology and role in host biology. Furthermore, contrary to prevailing views that viruses are generally horizontally transmitted, most known RNA viruses of *B. tryoni* are vertically transmitted affecting the evolution of host-virus interactions.
