## Supplementary material for "Comparative studies of transmission mode and localisation patterns of common RNA viruses in Queensland fruit fly (*Bactrocera tryoni*) reveal most are vertically transmitted": Excel file with viral load data

### Sheet: Primer info & efficiency
Primers used in this study
Primer set	Primer names	Sequence	Template	Product size	R^2	M	B	Efficiency	Origin
BtOVS1 primer set 1	BtOVS1_F1812	CGATTATGCTTTCGGCGTGG	B. tryoni	317bp	0.998	-3.509	14.754	0.927	this study
	BtOVS1_R2128	TCTCACCTGACCCTTCGCTA
BtXV primer set q2	BtXVq_10009F	ACCTTTCTACTAACCGAGGCAC	B. tryoni	97bp	0.999	-3.28	13.505	1.018	this study
	BtXV_R10105	TGCAGTCTGGACACACGATT
BtTLV primer set 1	BtTLV -F6914	CGGCAGGGTATGCACTATGT	B. tryoni	373bp	0.986	-3.571	27.109	0.906	this study
	BtTLV-R7286	GGTAACCCTTCTAAGCGCCA
BtIVsp.2 primer set 2.1	BtPLV-J2-F1	TCGCAAGGAGGAACACGTTTA	B. tryoni	348bp	0.997	-3.507	7.92	0.928	this study
	BtPLV-J2-R1	AGAAGCCATAAGCTCTCGCAA
BtIV primer set 1	BtIV1_F	TCCAGTCTTGGACTTTGAGGA	B. tryoni	172bp	0.977	-3.18	31.904	0.97	Sharpe et al., 2021
	BtIV1_R	GGTGCTAAATTCCATTGCATC
BtSVN primer set 1	BtSVNF_501	CCTACATCCAGAGAAACC	B. tryoni	392bp	1	-3.425	14.121	0.959	Pradhan et al., 2024a
	BtSVNR_892	GTGAACCTACAACTTTTGTC
BtDV primer set 1	BtDV1_F	CCCACAACGCAACATCATGT	B. tryoni	232bp	0.955	-3.17	15.918	1.07	Sharpe et al., 2021
	BtDV1_R	TGTGGACCCGCGTAATAACA
ef1a	BtEF1_RTfor35	TGTTCAAGTCTGTTGGCGGAT	B. tryoni	151bp	0.99054	-3.36	11.3	0.98	Morrow et al., 2023
	BtEF1_RTrev185	GTGGTGGTCGACTTTCCAGA

### Sheet: Virus prevalence in populations
The PCR data used for Figure 1. Presence (1) and absence (0) of Bactrocera tryoni orbivirus (OV), Bactrocera tryoni xinmovirus (XV), Bactrocera tryoni toti-like virus (TLV), Bactrocera tryoni iflavirus sp. 2 (IVsp.2), Bactrocera tryoni iflavirus sp. 1 (IVsp.1), Bactrocera tryoni, Sigmavirus tryoni (SV) and cripavirus (CV) in males and females of Bactrocera tryoni and Bactrocera jarvisi laboratory…
Population	Sample ID	Presence/absence of OV	Presence/absence of XV	Presence/absence of TLV	Presence/absence of IVsp.2	Presence/absence of IVsp.1	Presence/absence of CV	Presence/absence of SV
GOS	Male 1	1	1	1	1	0	1	1
GOS	Male 2	1	0	1	1	0	1	1
GOS	Male 3	1	0	0	1	0	0	0
GOS	Male 4	1	0	1	1	0	1	0
GOS	Male 5	1	0	0	1	0	1	0
GOS	Male 6	1	0	1	1	0	1	1
GOS	Male 7	1	1	1	1	0	1	1
GOS	Male 8	1	0	1	1	0	1	0
GOS	Male 9	1	0	1	1	0	1	1
GOS	Male 10	1	0	0	1	0	1	0
GOS	Female 1	1	1	1	1	0	1	1
GOS	Female 2	1	0	1	1	0	1	1
GOS	Female 3	1	0	0	1	0	1	0
GOS	Female 4	1	0	1	1	0	1	1
GOS	Female 5	1	0	1	1	0	1	0
GOS	Female 6	1	0	1	1	0	1	1
GOS	Female 7	1	0	1	1	0	1	1
GOS	Female 8	1	0	1	1	0	1	0
GOS	Female 9	1	0	0	1	0	1	0
GOS	Female 10	1	0	1	1	0	1	0
HAC	Male 1	1	1	1	1	0	1	1
HAC	Male 2	1	0	1	1	0	1	1
HAC	Male 3	1	1	1	1	0	0	0
HAC	Male 4	1	0	1	1	0	0	1
HAC	Male 5	1	0	1	1	0	0	1
HAC	Male 6	0	0	1	1	0	0	1
HAC	Male 7	1	1	1	1	0	0	1
HAC	Male 8	0	0	1	1	0	0	1
HAC	Male 9	1	0	1	1	0	0	1
HAC	Male 10	1	0	1	1	0	0	0
HAC	Female 1	0	0	1	1	0	0	1
HAC	Female 2	1	0	1	1	0	0	1
HAC	Female 3	1	0	1	1	0	0	1
HAC	Female 4	0	1	1	1	0	1	1
HAC	Female 5	1	0	1	1	0	0	1
HAC	Female 6	1	0	1	1	0	1	1
HAC	Female 7	1	0	1	1	0	1	1
HAC	Female 8	1	0	1	0	0	1	0
HAC	Female 9	1	1	1	1	0	0	1
HAC	Female 10	0	0	1	1	0	0	0
LE	Male 1	0	0	1	1	0	1	1
LE	Male 2	0	0	1	1	0	1	0
LE	Male 3	0	0	1	1	0	1	1
LE	Male 4	0	0	0	1	0	1	1
LE	Male 5	0	0	0	1	0	1	1
LE	Male 6	0	0	1	1	0	1	1
LE	Male 7	0	0	1	1	0	1	0
LE	Male 8	0	0	1	1	0	1	0
LE	Male 9	0	0	1	1	0	1	0
LE	Male 10	0	0	0	1	0	1	0
LE	Female 1	0	0	1	1	0	1	0
LE	Female 2	0	0	1	1	0	1	1
LE	Female 3	0	0	1	1	0	1	1
LE	Female 4	0	0	1	1	0	1	0
LE	Female 5	0	0	1	1	0	1	1
LE	Female 6	0	0	0	1	0	1	0
LE	Female 7	0	0	1	1	0	1	1
LE	Female 8	0	0	1	1	0	1	1
LE	Female 9	0	0	1	1	0	1	1
LE	Female 10	0	0	1	1	0	1	0
Bj	Male 1	0	0	0	1	0	0	0
Bj	Male 2	0	0	0	1	0	1	0
Bj	Male 3	0	0	0	1	0	0	1
Bj	Male 4	0	0	0	1	0	0	0
Bj	Male 5	0	0	0	1	0	0	0
Bj	Male 6	0	0	0	1	0	0	0
Bj	Male 7	0	0	0	1	0	0	0
Bj	Male 8	0	0	0	1	0	0	0
Bj	Male 9	0	0	0	1	0	0	0
Bj	Male 10	0	0	0	1	0	0	0
Bj	Female 1	0	0	0	1	0	1	0
Bj	Female 2	0	0	0	1	0	0	0
Bj	Female 3	0	0	0	1	0	0	0
Bj	Female 4	0	0	0	1	0	0	0
Bj	Female 5	0	0	0	1	0	0	0
Bj	Female 6	0	0	0	1	0	0	0
Bj	Female 7	0	0	0	1	0	0	0
Bj	Female 8	0	0	0	1	0	0	0
Bj	Female 9	0	0	0	1	0	0	0
Bj	Female 10	0	0	0	1	0	0	0
C28	Male 1	1	1	1	1	1	1	1
C28	Male 2	0	1	1	1	1	1	1
C28	Male 3	0	0	1	1	1	1	0
C28	Male 4	1	1	1	1	1	0	0
C28	Male 5	1	1	1	1	1	1	0
C28	Male 6	1	1	1	1	0	1	0
C28	Male 7	1	1	1	1	1	1	0
C28	Male 8	1	1	1	1	1	1	0
C28	Male 9	1	1	1	1	1	1	0
C28	Male 10	1	1	1	1	1	1	0
C28	Female 1	1	1	1	1	1	1	0
C28	Female 2	1	1	1	1	1	1	0
C28	Female 3	0	1	1	1	1	1	0
C28	Female 4	1	1	1	1	1	1	1
C28	Female 5	1	1	1	0	1	1	0
C28	Female 6	1	1	1	1	1	1	0
C28	Female 7	0	1	1	1	1	1	0
C28	Female 8	1	1	1	1	1	1	0
C28	Female 9	1	1	1	1	1	1	1
C28	Female 10	1	1	1	1	1	1	1
UNSW	Male 1	0	0	1	0	0	1	1
UNSW	Male 2	0	0	1	0	0	0	1
UNSW	Male 3	0	0	1	0	0	1	1
UNSW	Male 4	0	0	1	0	0	0	1
UNSW	Male 5	0	0	0	0	0	1	1
UNSW	Male 6	0	0	0	0	0	1	1
UNSW	Male 7	0	0	1	0	0	0	1
UNSW	Male 8	0	0	0	0	0	0	1
UNSW	Male 9	0	0	1	0	0	0	0
UNSW	Male 10	0	0	1	0	0	0	0
UNSW	Female 1	0	0	1	0	0	0	1
UNSW	Female 2	0	0	0	0	0	0	1
UNSW	Female 3	0	0	1	0	0	0	1
UNSW	Female 4	0	0	0	0	0	1	1
UNSW	Female 5	0	0	1	0	0	0	1
UNSW	Female 6	0	0	1	0	0	1	1
UNSW	Female 7	0	0	0	0	0	1	1
UNSW	Female 8	0	0	1	0	0	1	1
UNSW	Female 9	0	0	0	0	0	0	1
UNSW	Female 10	0	0	0	0	0	0	0
Fisher’s exact test results for sex-specific differences in Bactrocera tryoni orbivirus (OV), Bactrocera tryoni xinmovirus (XV), Bactrocera tryoni toti-like virus (TLV), Bactrocera tryoni iflavirus sp. 2 (IVsp.2), Bactrocera tryoni iflavirus sp. 1 (IVsp.1), Sigmavirus tryoni (SV) and Bactrocera tryoni cripavirus (CV) across B. tryoni laboratory populations.
Population	OV (p-value)	XV (p-value)	TLV (p-value)	Ivsp.2 (p-value)	Ivsp.1 (p-value)	SV(p-value)	CV (p-value)
GOS	1	1	1	1	1	1	1
HAC	1	1	1	1	1	1	0.62
LE	1	1	0.58	1	1	1	1
bj	1	1	1	1	1	1	1
C28	1	1	1	1	1	1	1
UNSW	1	1	0.64	1	1	1	1

### Sheet: Egg bleaching 
The qPCR data used for Figure 2. Normalised viral load of Bactrocera tryoni orbivirus (OV), Bactrocera tryoni xinmovirus (XV), Bactrocera tryoni toti-like virus (TLV) and Bactrocera tryoni iflavirus sp. 2 (IVsp.2) in eggs (control, bleached for 30 s, 2 minutes and 5 minutes) of infected females of GOS, HAC and C28. The viral load was normalised to the transcript level of the host reference gene e…
Population	Sample ID	Normalised OV load	Normalised TLV load	Normalised IVsp.2 load	Normalised XV load
GOS	Female	1.4523e-05	0.065659	0.0523626
GOS	Female	1.3786e-05	0.128243	0.0224834
GOS	Female	1.3637e-06	0.159426	0.153942
GOS	Female	1.05825e-07	0.105043	0.072974
GOS	Female	1.05825e-07	0.104326	0.112756
GOS	Female	1.65231e-07	0.154434	0.139757
GOS	Female	1.986e-07	0.140532	0.0855728
GOS	Female	1.35e-07	0.0962243	0.077121
GOS	Control	1.295e-07	0.10215	2.1e-07
GOS	Control	1.1e-07	0.0952491	1.553e-07
GOS	Control	1.3e-08	0.0755281	1.43e-07
GOS	30s	1.523e-07	0.09005	9.21e-08
GOS	30s	1.812e-07	0.08867	8.65e-08
GOS	30s	1.7e-07	0.081977	3.2e-08
GOS	2min	1.65e-07	0.106374	7.3e-08
GOS	2min	1.423e-07	0.09267	3.3e-08
GOS	2min	1.1273e-07	0.081977	5.1e-08
GOS	5min	1.33e-07	0.06534	4.2e-08
GOS	5min	1.45e-07	0.0723567	2.1e-08
GOS	5min	1.94e-07	0.091977	1.1e-08
HAC	Female	1.4523e-05	0.103658	0.0011537
HAC	Female	1.3786e-05	0.0523491	0.013657
HAC	Female	1.3637e-06	0.169369	0.00343918
HAC	Female	1.05825e-07	0.219353	0.00573438
HAC	Female	1.05825e-07	0.278315	0.0123992
HAC	Female	1.65231e-07	0.237066	0.00933311
HAC	Female	1.986e-07	0.133976	0.0100106
HAC	Female	1.35e-07	0.0457987	0.0133961
HAC	Control	1.295e-07	0.0941976	3.2e-07
HAC	Control	1.1e-07	0.113629	1.3e-07
HAC	Control	1.3e-08	0.0784433	6e-08
HAC	30s	1.523e-07	0.0848717	1.3e-07
HAC	30s	1.812e-07	0.120867	1.2e-07
HAC	30s	1.7e-07	0.119852	5e-08
HAC	2min	1.65e-07	0.0671104	1.3e-07
HAC	2min	1.423e-07	0.079202	2e-08
HAC	2min	1.1273e-07	0.110012	1.3e-07
HAC	5min	1.33e-07	0.065263	6.3e-07
HAC	5min	1.45e-07	0.113638	2.3e-07
HAC	5min	1.94e-07	0.0940135	3e-08
C28	Female				0.12225
C28	Female				0.0545273
C28	Female				0.0778575
C28	Female				0.133037
C28	Female				0.0706715
C28	Female				0.0586885
C28	Female				0.103322
C28	Female				0.149012
C28	Control				0.0656837
C28	Control				0.0729453
C28	Control				0.0583117
C28	30s				0.00458875
C28	30s				0.0062157
C28	30s				0.0068695
C28	2min				0.00123164
C28	2min				0.0050732
C28	2min				0.007484
C28	5min				0.00122594
C28	5min				0.0074078
C28	5min				0.0074605

### Sheet: Cohabitation
The qPCR data used for Figure 3. Normalised viral load in females of infected (n=9) and uninfected (n=5 for each time point) laboratory populations after different cohabitation and incubation times. (a) OV and XV load after cohabitation of infected C28 and uninfected LE individuals followed by incubation times. (b) TLV load after cohabitation of infected C28 and uninfected Bj individuals followed…
	a) Cohabitation of females of infected C28 and uninfected LE
Sample ID	Population	Cohabitation (days)	Incubation (days)	Normalised OV load	Normalised XV load
Inf. Females 1d	C28	1	0	0.101565	1.38038
Inf. Females 1d	C28	1	0	0.198439	2.39883
Inf. Females 1d	C28	1	0	0.206711	1.39868
Inf. Females 1d	C28	1	0	0.119509	0.338523
Inf. Females 1d	C28	1	0	0.213199	0.572744
Inf. Females 1d	C28	1	0	0.0282233	0.381885
Inf. Females 1d	C28	1	0	0.287502	1.3457
Inf. Females 1d	C28	1	0	0.0786115	2.5704
Inf. Females 1d	C28	1	0	0.277135	1.8197
1:0	LE	1	0	8.72125e-09	8.91251e-09
1:0	LE	1	0	3.794e-09	4.16869e-09
1:0	LE	1	0	2.407e-09	8.91251e-09
1:0	LE	1	0	3.1e-09	7.24436e-09
1:0	LE	1	0	2.392e-09	4.89779e-09
1:5	LE	1	5	3.2e-09	7.58578e-09
1:5	LE	1	5	1.02e-09	7.58578e-09
1:5	LE	1	5	2.6e-09	1.05947e-08
1:5	LE	1	5	2.8e-09	6.03255e-09
1:5	LE	1	5	2.2e-09	6.01048e-09
1:10	LE	1	10	3.984e-09	4.61776e-09
1:10	LE	1	10	3.9e-09	5.38251e-09
1:10	LE	1	10	1.112e-09	4.20617e-09
1:10	LE	1	10	2.1e-09	5.79177e-09
1:10	LE	1	10	2.372e-09	6.8912e-09
Inf. Females 5d	C28	5	0	0.271614	1.75466
Inf. Females 5d	C28	5	0	0.172444	2.75724
Inf. Females 5d	C28	5	0	0.276415	2.30227
Inf. Females 5d	C28	5	0	0.0869123	1.50503
Inf. Females 5d	C28	5	0	0.203379	1.43089
Inf. Females 5d	C28	5	0	0.122462	1.43197
Inf. Females 5d	C28	5	0	0.134673	1.85185
Inf. Females 5d	C28	5	0	0.209173	1.14303
Inf. Females 5d	C28	5	0	0.234259	0.616606
5:0	LE	5	0	4.5e-09	7.15392e-09
5:0	LE	5	0	5e-09	1e-08
5:0	LE	5	0	5e-09	1e-08
5:0	LE	5	0	3.2e-09	5.80397e-09
5:0	LE	5	0	2e-09	1e-08
5:5	LE	5	5	2e-09	1e-08
5:5	LE	5	5	4e-09	1e-08
5:5	LE	5	5	2e-09	6.0302e-09
5:5	LE	5	5	2e-09	5.01187e-09
5:5	LE	5	5	2.754e-09	7.12362e-09
5:10	LE	5	10	1.38e-09	5.04026e-09
5:10	LE	5	10	3.72e-09	5.04026e-09
5:10	LE	5	10	2e-09	4.51554e-09
5:10	LE	5	10	3.73e-09	1e-08
5:10	LE	5	10	3.24e-09	3.50568e-09
Inf. Females 10d	C28	10	0	0.104145	0.35029
Inf. Females 10d	C28	10	0	0.183578	0.623208
Inf. Females 10d	C28	10	0	0.143433	0.589369
Inf. Females 10d	C28	10	0	0.0660214	2.23156
Inf. Females 10d	C28	10	0	0.13737	0.712214
Inf. Females 10d	C28	10	0	0.143258	0.802547
Inf. Females 10d	C28	10	0	0.222363	0.45146
Inf. Females 10d	C28	10	0	0.104245	0.575299
Inf. Females 10d	C28	10	0	0.164397	1.53928
10:0	LE	10	0	5.5e-09	4.48678e-09
10:0	LE	10	0	2.77e-09	7.00741e-09
10:0	LE	10	0	4.44e-09	1e-08
10:0	LE	10	0	2.2e-09	3.78956e-09
10:0	LE	10	0	3.2e-09	6.01501e-09
10:5	LE	10	5	6e-09	4.99881e-09
10:5	LE	10	5	4e-09	4.99881e-09
10:5	LE	10	5	3.02e-09	8.0276e-09
10:5	LE	10	5	2e-09	7.00741e-09
10:5	LE	10	5	2.84e-09	3e-09
10:10	LE	10	10	3.02e-09	5.0309e-09
10:10	LE	10	10	2.4e-09	5.99272e-09
10:10	LE	10	10	4.63e-09	4.75471e-09
10:10	LE	10	10	2.51e-09	3.26484e-09
10:10	LE	10	10	2.09e-09	5.89296e-09
	b) Cohabitation of females of infected C28 and uninfected Bj
Sample ID	Population	Cohabitation (days)	Incubation (days)	Normalised TLV load
Inf. Females 1d	C28	1	0	0.101565
Inf. Females 1d	C28	1	0	0.198439
Inf. Females 1d	C28	1	0	0.206711
Inf. Females 1d	C28	1	0	0.119509
Inf. Females 1d	C28	1	0	0.213199
Inf. Females 1d	C28	1	0	0.0282233
Inf. Females 1d	C28	1	0	0.287502
Inf. Females 1d	C28	1	0	0.0786115
Inf. Females 1d	C28	1	0	0.277135
1:0	Bj	1	0	8.72125e-09
1:0	Bj	1	0	3.794e-09
1:0	Bj	1	0	2.407e-09
1:0	Bj	1	0	3.1e-09
1:0	Bj	1	0	2.392e-09
1:5	Bj	1	5	3.2e-09
1:5	Bj	1	5	1.02e-09
1:5	Bj	1	5	2.6e-09
1:5	Bj	1	5	2.8e-09
1:5	Bj	1	5	2.2e-09
1:10	Bj	1	10	3.984e-09
1:10	Bj	1	10	3.9e-09
1:10	Bj	1	10	1.112e-09
1:10	Bj	1	10	2.1e-09
1:10	Bj	1	10	2.372e-09
Inf. Females 5d	C28	5	0	0.271614
Inf. Females 5d	C28	5	0	0.172444
Inf. Females 5d	C28	5	0	0.276415
Inf. Females 5d	C28	5	0	0.0869123
Inf. Females 5d	C28	5	0	0.203379
Inf. Females 5d	C28	5	0	0.122462
Inf. Females 5d	C28	5	0	0.134673
Inf. Females 5d	C28	5	0	0.209173
Inf. Females 5d	C28	5	0	0.234259
5:0	Bj	5	0	4.5e-09
5:0	Bj	5	0	5e-09
5:0	Bj	5	0	5e-09
5:0	Bj	5	0	3.2e-09
5:0	Bj	5	0	2e-09
5:5	Bj	5	5	2e-09
5:5	Bj	5	5	4e-09
5:5	Bj	5	5	2e-09
5:5	Bj	5	5	2e-09
5:5	Bj	5	5	2.754e-09
5:10	Bj	5	10	1.38e-09
5:10	Bj	5	10	3.72e-09
5:10	Bj	5	10	2e-09
5:10	Bj	5	10	3.73e-09
5:10	Bj	5	10	3.24e-09
Inf. Females 10d	C28	10	0	0.104145
Inf. Females 10d	C28	10	0	0.183578
Inf. Females 10d	C28	10	0	0.143433
Inf. Females 10d	C28	10	0	0.0660214
Inf. Females 10d	C28	10	0	0.13737
Inf. Females 10d	C28	10	0	0.143258
Inf. Females 10d	C28	10	0	0.222363
Inf. Females 10d	C28	10	0	0.104245
Inf. Females 10d	C28	10	0	0.164397
10:0	Bj	10	0	5.5e-09
10:0	Bj	10	0	2.77e-09
10:0	Bj	10	0	4.44e-09
10:0	Bj	10	0	2.2e-09
10:0	Bj	10	0	3.2e-09
10:5	Bj	10	5	6e-09
10:5	Bj	10	5	4e-09
10:5	Bj	10	5	3.02e-09
10:5	Bj	10	5	2e-09
10:5	Bj	10	5	2.84e-09
10:10	Bj	10	10	3.02e-09
10:10	Bj	10	10	2.4e-09
10:10	Bj	10	10	4.63e-09
10:10	Bj	10	10	2.51e-09
10:10	Bj	10	10	2.09e-09
	c) Cohabitation of females of infected LE and uninfected UNSW
Sample ID	Population	Cohabitation (days)	Incubation (days)	Normalised IVsp.2 load
Inf. Females 1d	LE	1	0	20.7371
Inf. Females 1d	LE	1	0	43.3563
Inf. Females 1d	LE	1	0	24.1237
Inf. Females 1d	LE	1	0	89.7705
Inf. Females 1d	LE	1	0	27.9892
Inf. Females 1d	LE	1	0	5.00797
Inf. Females 1d	LE	1	0	33.1316
Inf. Females 1d	LE	1	0	18.6618
Inf. Females 1d	LE	1	0	10.9168
1:0	UNSW	1	0	0.00191809
1:0	UNSW	1	0	5.73867
1:0	UNSW	1	0	0.0162225
1:0	UNSW	1	0	0.0109967
1:0	UNSW	1	0	0.011079
1:5	UNSW	1	5	0.0118196
1:5	UNSW	1	5	1.10999
1:5	UNSW	1	5	5.82349
1:5	UNSW	1	5	0.00670963
1:5	UNSW	1	5	4.8575
1:10	UNSW	1	10	6.00703
1:10	UNSW	1	10	0.00191046
1:10	UNSW	1	10	5.75427
1:10	UNSW	1	10	0.00782965
1:10	UNSW	1	10	0.00099986
Inf. Females 5d	LE	5	0	17.2449
Inf. Females 5d	LE	5	0	8.89103
Inf. Females 5d	LE	5	0	5.0254
Inf. Females 5d	LE	5	0	27.7544
Inf. Females 5d	LE	5	0	14.4119
Inf. Females 5d	LE	5	0	29.0623
Inf. Females 5d	LE	5	0	67.3796
Inf. Females 5d	LE	5	0	33.1771
Inf. Females 5d	LE	5	0	36.6964
5:0	UNSW	5	0	0.00901895
5:0	UNSW	5	0	1.35201
5:0	UNSW	5	0	7.42455
5:0	UNSW	5	0	2.176e-07
5:0	UNSW	5	0	5.8916
5:5	UNSW	5	5	22.209
5:5	UNSW	5	5	20.0726
5:5	UNSW	5	5	1.368e-07
5:5	UNSW	5	5	0.0144331
5:5	UNSW	5	5	0.972052
5:10	UNSW	5	10	16.9837
5:10	UNSW	5	10	0.00414232
5:10	UNSW	5	10	0.00039866
5:10	UNSW	5	10	3.59681
5:10	UNSW	5	10	19.5446
Inf. Females 10d	LE	10	0	87.9534
Inf. Females 10d	LE	10	0	33.8731
Inf. Females 10d	LE	10	0	122.405
Inf. Females 10d	LE	10	0	44.2976
Inf. Females 10d	LE	10	0	133.581
Inf. Females 10d	LE	10	0	14.5715
Inf. Females 10d	LE	10	0	20.6806
Inf. Females 10d	LE	10	0	5.08992
Inf. Females 10d	LE	10	0	42.3064
10:0	UNSW	10	0	55.851
10:0	UNSW	10	0	0.08372
10:0	UNSW	10	0	14.2812
10:0	UNSW	10	0	24.2683
10:0	UNSW	10	0	32.8875
10:5	UNSW	10	5	0.0022002
10:5	UNSW	10	5	26.8795
10:5	UNSW	10	5	71.7117
10:5	UNSW	10	5	0.0008958
10:5	UNSW	10	5	54.2237
10:10	UNSW	10	10	71.2505
10:10	UNSW	10	10	9.06884
10:10	UNSW	10	10	41.465
10:10	UNSW	10	10	3.76476
10:10	UNSW	10	10	21.2274

### Sheet: Viral load in tissues
The qPCR data used for Figure 4. Normalised viral load of Bactrocera tryoni orbivirus (OV), Bactrocera tryoni xinmovirus (XV), Bactrocera tryoni toti-like virus (TLV) and Bactrocera tryoni iflavirus sp. 2 (IVsp.2) in brain, salivary glands, thorax, foregut and midgut, ovaries and testes in females (yeast-fed), females (not yeast-fed) and males (not yeast-fed) of GOS and HAC. The viral load was no…
Population	Sample ID	Tissues	Normalised OV load	Normalised XV load	Normalised TLV load	Normalised IVsp.2 load
GOS	yeast-fed female	Ovaries	0.793763	0.055301	0.00316	0.0798232
GOS	yeast-fed female	Ovaries	0.635996	0.0329247	0.00382	0.063864
GOS	yeast-fed female	Ovaries	0.394231	0.0754978	0.00159	0.069362
GOS	yeast-fed female	Thorax	0.312535	0.00352956	0.00725934	0.312287
GOS	yeast-fed female	Thorax	0.251421	0.00429455	0.00358155	0.101983
GOS	yeast-fed female	Thorax	0.15238	0.00546261	0.00198523	0.156945
GOS	yeast-fed female	Foregut	0.151582	0.00396094	0.00398152	0.0103732
GOS	yeast-fed female	Foregut	0.0305061	0.00199953	0.00258601	0.0112054
GOS	yeast-fed female	Foregut	0.19124	0.00390576	0.00153625	0.0654588
GOS	yeast-fed female	Brains	0.35294	0.00354044	0.014034	0.00636685
GOS	yeast-fed female	Brains	0.158613	0.00074257	0.00381741	0.0128143
GOS	yeast-fed female	Brains	0.195422	0.00158008	0.00507336	0.00361607
GOS	yeast-fed female	Salivary	0.0302338	0.00180291	0.00362362	0.0112734
GOS	yeast-fed female	Salivary	0.0300998	0.00317154	0.00249601	0.0132056
GOS	yeast-fed female	Salivary	0.150106	0.00438049	0.00182625	0.0643289
GOS	not-yeast-fed females	Ovaries	0.343625	0.0179984	0.00363252	0.0853285
GOS	not-yeast-fed females	Ovaries	0.141246	0.0121636	0.00657309	0.0657413
GOS	not-yeast-fed females	Ovaries	0.19358	0.0146454	0.0125837	0.0776175
GOS	not-yeast-fed females	Thorax	0.301347	0.00374741	0.0176235	0.336431
GOS	not-yeast-fed females	Thorax	0.252849	0.012045	0.00398936	0.112586
GOS	not-yeast-fed females	Thorax	0.167021	0.00643243	0.00692255	0.153579
GOS	not-yeast-fed females	Foregut	0.326635	0.00195258	0.00208588	0.0898346
GOS	not-yeast-fed females	Foregut	0.157312	0.00568997	0.00653111	0.0655238
GOS	not-yeast-fed females	Foregut	0.180046	0.00035959	0.00734293	0.0672365
GOS	not-yeast-fed females	Brains	0.332754	0.00135983	0.0150278	0.071403
GOS	not-yeast-fed females	Brains	0.280012	0.00035648	0.00601056	0.0213026
GOS	not-yeast-fed females	Brains	0.197003	3.394e-05	0.0104037	0.0792001
GOS	not-yeast-fed females	Salivary	0.0332339	0.00105	0.00314375	0.0682556
GOS	not-yeast-fed females	Salivary	0.0305874	6.61e-05	0.00170254	0.00947112
GOS	not-yeast-fed females	Salivary	0.143492	0.000113	0.00697064	0.0563024
GOS	MALES	Testes	0.791622	0.00103317	0.00362912	0.0101325
GOS	MALES	Testes	0.638959	0.00071122	0.0144251	0.0112847
GOS	MALES	Testes	0.393315	0.00013423	0.017622	0.0606004
GOS	MALES	Thorax	1.5803	0.00050665	0.0398631	0.0121303
GOS	MALES	Thorax	1.25266	0.00120482	0.125024	0.0107996
GOS	MALES	Thorax	1.22623	0.00100236	0.0121327	0.0553466
GOS	MALES	Foregut	0.793406	0.00250204	0.015677	0.0829813
GOS	MALES	Foregut	0.503135	0.00120471	0.0128723	0.0626632
GOS	MALES	Foregut	1.12733	0.00031031	0.00396033	0.0628001
GOS	MALES	Brains	0.958161	0.00070803	0.159058	0.0115545
GOS	MALES	Brains	1.02815	0.00012325	0.156085	0.0101146
GOS	MALES	Brains	0.794988	7.345e-05	0.171628	0.0586522
GOS	MALES	Salivary	0.0607789	0.00311757	0.0152501	0.0111253
GOS	MALES	Salivary	0.312566	0.00251316	0.00650689	0.0518423
GOS	MALES	Salivary	0.282839	0.00221147	0.00226713	0.0584535
HAC	yeast-fed female	Ovaries	7.91e-06	0.00316195	0.0556358	0.00398107
HAC	yeast-fed female	Ovaries	2.51e-06	0.00281183	0.0773669	0.00446549
HAC	yeast-fed female	Ovaries	3.71e-06	0.00263151	0.103428	0.00118356
HAC	yeast-fed female	Thorax	3.94e-06	6.331e-05	0.044601	0.00508002
HAC	yeast-fed female	Thorax	1.56e-06	0.00050225	0.121558	0.00632485
HAC	yeast-fed female	Thorax	2.51e-06	0.00039559	0.116363	0.0135035
HAC	yeast-fed female	Foregut	1.95e-06	0.00063106	0.0634712	0.00633488
HAC	yeast-fed female	Foregut	1.58e-06	0.00079948	0.00713548	0.0125115
HAC	yeast-fed female	Foregut	1e-08	0.00019387	0.0190967	0.00397365
HAC	yeast-fed female	Brains	1.99e-06	0.00050339	0.986924	0.00316157
HAC	yeast-fed female	Brains	7.9e-07	0.00063569	1.00376	0.00079675
HAC	yeast-fed female	Brains	1.29e-06	0.00019969	0.856371	0.00156104
HAC	yeast-fed female	Salivary	7.9e-07	0.00125152	0.036077	0.00315338
HAC	yeast-fed female	Salivary	6.3e-07	0.00063054	0.0122165	0.00196225
HAC	yeast-fed female	Salivary	5e-07	0.00031023	0.0335659	0.00503153
HAC	not-yeast-fed females	Ovaries	5.5e-07	0.00312274	0.105119	0.00132144
HAC	not-yeast-fed females	Ovaries	7.5e-07	0.00398116	0.023617	0.00155624
HAC	not-yeast-fed females	Ovaries	6.3e-07	0.00282072	0.126625	0.00116589
HAC	not-yeast-fed females	Thorax	1.58e-06	0.00012275	0.986924	0.00199248
HAC	not-yeast-fed females	Thorax	5.3e-07	0.00052393	1.11236	0.00312218
HAC	not-yeast-fed females	Thorax	1.12e-06	0.00060318	0.896371	0.00398266
HAC	not-yeast-fed females	Foregut	1.53e-06	0.00079933	0.038461	0.00315353
HAC	not-yeast-fed females	Foregut	1.02e-06	0.00039487	0.112658	0.00224887
HAC	not-yeast-fed females	Foregut	1e-08	0.00050235	0.118633	0.00250428
HAC	not-yeast-fed females	Brains	4.9e-07	2.519e-05	0.993924	0.00199647
HAC	not-yeast-fed females	Brains	5.8e-07	3.195e-05	1.45376	0.00220974
HAC	not-yeast-fed females	Brains	4.5e-07	3.157e-05	0.956332	0.00150729
HAC	not-yeast-fed females	Salivary	1.23e-06	0.00010145	0.0565358	0.00316266
HAC	not-yeast-fed females	Salivary	1.83e-06	0.00031853	0.0724894	0.00256289
HAC	not-yeast-fed females	Salivary	2e-08	7.161e-05	0.132458	0.00312178
HAC	MALES	Testes	1.65e-06	0.00015868	0.028356	0.00361458
HAC	MALES	Testes	1e-06	0.00019183	0.0123785	0.00354163
HAC	MALES	Testes	1e-08	0.00014166	0.021366	0.00633247
HAC	MALES	Thorax	1.441e-05	0.00015114	0.926753	0.0103406
HAC	MALES	Thorax	5.01e-06	0.00019221	1.01336	0.0158769
HAC	MALES	Thorax	3.98e-06	0.00012255	0.853271	0.0316953
HAC	MALES	Foregut	3.2e-07	0.00011322	0.021456	0.0561374
HAC	MALES	Foregut	2e-07	0.00022125	0.0144785	0.0424374
HAC	MALES	Foregut	3.5e-07	0.00015738	0.0213258	0.0712211
HAC	MALES	Brains	6.31e-06	5.828e-05	2.56654	0.00515056
HAC	MALES	Brains	3.16e-06	7.226e-05	2.11525	0.00704573
HAC	MALES	Brains	5.01e-06	0.00013084	1.32504	0.0100277
HAC	MALES	Salivary	5e-07	0.00031378	0.0204564	0.00210425
HAC	MALES	Salivary	2.5e-07	0.00039553	0.0184785	0.0102318
HAC	MALES	Salivary	6.3e-07	0.00025434	0.0215283	0.00203693

### Sheet: Viral load in stages
The qPCR data used for Figure 5. Normalised viral load of Bactrocera tryoni orbivirus (OV), Bactrocera tryoni xinmovirus (XV), Bactrocera tryoni toti-like virus (TLV) and Bactrocera tryoni iflavirus sp. 2 (IVsp.2) in males, females, egss, larvae and pupae of GOS and HAC. The viral load was normalised to the transcript level of the host reference gene ef1α.
Population	Sample ID	Normalised OV load	Normalised XV load	Normalised TLV load	Normalised IVsp.2 load
GOS	Females	0.0648134	0.00251197	0.0316613	0.0319287
GOS	Females	0.111364	0.00158085	0.071683	0.0316722
GOS	Females	0.0730004	0.00100777	0.0794323	0.0215946
GOS	Females	0.121504	0.00126025	0.0631206	0.0123915
GOS	Females	0.0661132	0.00039203	0.0311871	0.011528
GOS	Males	0.354813	0.00630802	0.192539	0.0619287
GOS	Males	0.311364	0.00316235	0.25161	0.0716722
GOS	Males	0.630004	0.00251197	0.158462	0.121595
GOS	Males	0.501504	0.00223864	0.316286	0.152392
GOS	Males	0.316113	0.00316532	0.35134	0.171528
GOS	Pupa	0.0632828	0.00316226	0.100944	1.65e-06
GOS	Pupa	0.100975	0.00446622	0.0794432	2.08e-06
GOS	Pupa	0.0791031	6.389e-05	0.129153	2.53e-06
GOS	Pupa	0.12589	0.00441046	0.0630695	3.12e-06
GOS	Pupa	0.141253	0.0021246	0.120169	6.3e-07
GOS	Larvae	1.58485	0.00316746	0.10036	4e-08
GOS	Larvae	0.793423	0.00794342	0.0790887	1e-06
GOS	Larvae	0.633888	0.00707103	0.0630957	1.69e-06
GOS	Larvae	3.16226	0.00100242	0.0251121	2.51e-06
GOS	Larvae	1.25893	0.00125356	0.0505643	2e-06
GOS	Eggs	0.0321086	0.0102085	0.0316771	1.5e-07
GOS	Eggs	0.0159554	0.0125892	0.0634076	1.3e-07
GOS	Eggs	0.0229113	0.0158076	0.0446391	3.2e-07
GOS	Eggs	0.0462721	0.0223816	0.0533786	1.6e-07
HAC	Females	3.2e-07	0.00398	0.0323916	0.00311103
HAC	Females	2.5e-07	0.00316822	0.0312	0.00125005
HAC	Females	4e-07	0.00100781	0.0705249	0.00250384
HAC	Females	1.5e-07	7.61e-06	0.0623994	0.00191471
HAC	Females	4.5e-07	0.0223816	0.0231215	0.00158657
HAC	Males	7.94e-06	0.00776224	0.10054	0.00391467
HAC	Males	6.34e-06	0.0120066	0.061643	0.00442432
HAC	Males	5.07e-06	0.0158466	0.053311	0.00313417
HAC	Males	3.98e-06	0.0199561	0.0625669	0.00418793
HAC	Males	1.053e-05	0.0251179	0.0427398	0.00504328
HAC	Pupa	2.5e-08	0.00398717	0.122136	1.6e-07
HAC	Pupa	7.35e-06	0.00630587	0.0696741	2.03e-06
HAC	Pupa	1.76e-05	0.0131265	0.0523645	1.075e-05
HAC	Pupa	3.5e-08	0.00796954	0.0635123	3.18e-06
HAC	Pupa	5.5e-08	0.0134531	0.126148	2.51e-06
HAC	Larvae	6.28e-06	0.00316683	0.032137	1.9e-07
HAC	Larvae	3.01e-06	0.00630234	0.0311246	5e-08
HAC	Larvae	5.24e-07	0.0130093	0.073266	1.6e-07
HAC	Larvae	2.7e-09	0.00150606	0.0675353	2.28e-06
HAC	Larvae	6.28e-07	0.00114356	0.00195639	2.51e-06
HAC	Eggs	7.9e-07	0.039816	0.121259	1.5e-07
HAC	Eggs	1.3e-07	0.0123646	0.0635795	6e-08
HAC	Eggs	4e-07	0.00630199	0.052165	1e-08
HAC	Eggs	6.33e-07	0.0125035	0.0622154	2.5e-07
